# An active learning framework improves tumor variant interpretation

**DOI:** 10.1101/2021.11.08.467747

**Authors:** Alexandra M. Blee, Bian Li, Turner Pecen, Jens Meiler, Zachary D. Nagel, John A. Capra, Walter J. Chazin

## Abstract

For precision medicine to reach its full potential for treatment of cancer and other diseases, protein variant effect prediction tools are needed that characterize variants of unknown significance (VUS) in a patient’s genome with respect to their likelihood to influence treatment response and outcomes. However, the performance of most variant prediction tools is limited by the difficulty of acquiring sufficient training and validation data. To overcome these limitations, we applied an iterative active learning approach starting from available biochemical, evolutionary, and functional annotations. The potential of active learning to improve variant interpretation was first demonstrated by applying it to synthetic and deep mutational scanning (DMS) datasets for four cancer-relevant proteins. We then probed its utility to guide interpretation and functional validation of tumor VUS in a potential biomarker for cancer therapy sensitivity, the nucleotide excision repair (NER) protein Xeroderma Pigmentosum Complementation Group A (XPA). A quantitative high-throughput cell-based NER activity assay, fluorescence-based multiplex flow-cytometric host cell reactivation (FM-HCR), was used to validate XPA VUS selected by the active learning strategy. In all cases, selecting VUS for validation by active learning yielded an improvement in performance over traditional learning. These analyses suggest that active learning is well-suited to significantly improve interpretation of VUS and cancer patient genomes.
