## Supplementary material for "An active learning framework improves tumor variant interpretation": Zipped file containing three Jupyter Notebooks with the code used in the study and five source data files required to run the Jupyter Notebooks: xpa_pca_features.csv

variant	PC1	PC2	PC3	PC4	PC5	PC6	PC7	PC8	PC9	PC10	PC11	PC12	PC13	PC14	PC15	PC16	PC17	PC18	PC19	label
K272N	-1.04737734618055	0.013569501308594	-1.67619825117383	-1.89024991712908	-0.399402219419042	0.486637628246055	-0.199322917177775	0.0239283135383266	0.989687130587896	0.360985717747785	-0.0468584861305663	-0.654662373154305	0.362259812667888	-0.133131132939358	0.241752656521177	0.334871271014796	0.153813611856063	0.0891307881012954	0.165620282884842	Unknown
C264S	-4.16542779396288	0.561122715633394	-0.124694388336612	-0.361523687165016	-0.408711718142398	-0.293240457905282	-0.203849877366102	-0.0516168278492304	-0.222850012115629	-0.599601505065062	0.0996517501818992	-0.0193395527451988	0.164062097483907	-0.0262090219034854	-0.046051696307226	0.0761771442735747	-0.254577197592898	-0.321348840809154	0.028318843250432	Yes
C261S	-4.06236922460929	0.755256704798798	0.0849648962110554	-0.296389784167384	-0.318768644926112	-0.280396345021868	0.0145784690147267	-0.00943451562898703	-0.161796281201695	-0.390748429754577	-0.0646503189617033	0.263562667103798	0.0636041123068252	-0.0244245764390436	-0.100635937119151	0.244850348482241	-0.149648403533486	-0.446391432884368	0.0093414613395092	Yes
T260N	2.77179159291723	-0.658451578544106	-0.757511872582442	-0.21574201623153	0.178237817401123	0.374976793971632	-0.625273934538145	1.45824269289822	0.251411477644617	-0.207480785237866	-0.180013165554971	0.0399963348783952	0.324776860867463	0.0438066555471532	0.113253672628727	-0.0143593239952752	-0.15413939410862	-0.0279153423190011	-0.0410939549442497	Unknown
R258H	3.48294340814515	-1.52616675408199	2.46089259200005	0.0647850136294784	-4.10415925672606	0.900436769581965	0.517233830574079	-0.222100083943635	0.364615574586723	0.263132423533165	-0.186632573724961	0.0972229298664518	0.628695588915946	-0.432032523756843	0.0193663903478898	-0.0402886561883932	0.0840951776985871	0.139589588990012	-0.0398146537823606	Unknown
R258C	0.808820523943885	-0.362250259363156	-0.711655273969011	1.84602288606212	0.745711336307901	1.47917693543417	0.7489166537066	-0.700348390316972	0.374487896116664	0.371502267315089	-1.08520151576586	-0.3874685860978	-0.0347962107074971	0.200361247968431	0.281047605268841	-0.112187363549144	0.127043088310195	0.241568374065855	-0.0383554682913391	Unknown
E249Q	-0.90026615095764	-2.02587693426668	-0.704148486343152	-0.35016213160494	-0.0583486965096844	-0.971105766659803	-0.285608413639002	-0.292190453130065	0.222127265369711	0.198557716723489	-0.593526034343745	-0.37712582711223	-0.000321460138126062	-0.314109201606041	0.686062589790762	0.425230795848501	-0.130019296240365	-0.0921566999028553	0.0342846683732904	Unknown
H244R	-3.4837177431232	-0.64348643827321	-0.0855572380996544	-0.841409592540261	-0.551046228184101	-1.4220079998728	-0.530235657731574	-0.0798145424607925	0.0144411981494082	-0.355601480170309	0.135137409870492	0.251566582300564	0.137890053814326	-0.0181021590515617	-0.409914827961539	0.193041709026374	0.190553571456368	-0.0695281376362458	-0.000933971197195125	Yes
H242L	-3.35415862422784	-0.156777308956611	-0.629433492245808	-0.423866655573967	-0.306650433396213	-0.177261282986522	0.0632558413809029	-0.292894820782701	-0.0371910439122752	-0.609534563008924	-0.30512997328928	0.71354066867	0.220719713241438	-0.34961850925015	-0.522772341722677	-0.0492491315708325	0.169868470827323	-0.0968439731131491	-0.0216496310455243	Unknown
T239M	3.18751269815651	-0.151648634010682	-1.27161064229532	-0.716246606055783	0.494932367768651	0.885780044570723	-0.613328632932941	1.17138454469506	0.0513252991551712	0.363538705154803	0.550698366278065	-0.90794987085234	0.588577196888066	-1.14958598150261	-0.623865016484523	0.507031163294361	0.072870865684033	0.207516876775828	-0.0733495965303909	Unknown
V234L	7.40998646189486	2.58535255458482	0.488547527623698	-2.28432194330722	1.1967457698159	-1.79846316883597	0.833915751088726	-0.705239021493969	-0.0906311195884631	-0.0412026281140957	-0.412287068850604	0.49852570805382	-0.273171078031524	-0.397701078146195	-0.0238420003188787	-0.44053000289243	-0.0694061820313294	-0.0317692804646848	-0.0595865438091024	No
V234M	6.35192683726911	1.84700236916352	-1.03735732539197	-2.10649616954996	0.441669404462073	-1.5602446119083	0.278686805171422	0.905069969317864	-0.954208787494248	1.09649829009414	-0.283907723452103	0.360438489485677	-0.764521172478125	-0.388952510478127	-0.179616787659622	-0.496254309533133	-0.00736519556496917	0.0413470786405607	0.130753925684271	Unknown
S233N	-0.532627211708384	-1.57639366506289	-0.676379250776417	-0.448530001398114	0.136522046869942	-0.903868194042189	0.262243924211372	-0.0260533038799794	0.00858166907112327	0.336693155516695	-0.6854445022757	-0.0484684508518502	-0.164328994253995	-0.755978528182394	0.335207618607548	0.186562272473918	-0.717424321917422	-0.0952454883974915	0.0222599287887013	Unknown
R228Q	1.17869003512861	-1.60984557035948	0.31952069695211	0.0166380162608224	0.768861526897747	-0.585434285050864	0.624381161406553	-0.433619704186893	0.679096050116142	0.671498006792024	0.176121431072925	0.554753283966118	-0.040863339233997	0.143860054236505	0.838936018759012	0.172099725786476	-0.387440007282274	0.194427257757791	0.161339892374085	No
R227W	-3.04697074673323	-0.119055468952499	-0.938555657181615	-0.861376432721254	-0.461135323208314	0.134824345505636	-0.238529427330603	-0.363410234373928	0.432776980387266	-0.175891230329876	0.421743298717655	0.220053351772338	0.119566735632418	0.282087322520587	-0.0966958882245493	-0.253528597607291	0.153890339551106	-0.00364599312916441	-0.00699253666068287	Unknown
K222E	-0.277494744368008	-1.57761239051497	-0.368195198577513	0.101381654168434	0.29758531890428	-0.447050205887479	0.0145517202654579	-0.167862730805939	-0.256460769901576	0.243375677770669	0.195650419816082	-0.229196661708838	0.0414272762310807	0.309134220753205	0.250710104829789	0.226836305969848	0.0904398166779961	0.0240876730618992	-0.0786380020837573	Unknown
K221E	-1.22719652057027	-1.5036877585848	-0.861960167211065	-0.546759753788727	0.100877145276399	-0.551810214568372	0.297739752993705	-0.38213209411189	0.253508790812654	0.547359898588458	-0.482022050321331	-0.0354192188479253	-0.193597879385581	-0.672801350487114	0.27749382357414	-0.405397612983777	0.134123097728402	0.270012196376033	0.0531019872993986	Unknown
K217N	-0.00846024680044007	-0.298111591890778	-1.51215314740003	-1.490134856068	-0.307385555517798	0.642222959869307	-0.214716157908304	0.579117594874274	0.712377880483032	-0.135601753536413	0.62108660180013	-0.123367251927125	-0.292836375983391	0.226990726938114	0.343014914560226	-0.105194183158445	-0.630024245662382	-0.0947902902189815	0.024784828154353	Unknown
Q216K	1.538851754037	-1.70998995871084	0.328613119840321	0.394869636060923	1.05632295878058	-0.485129231255357	0.283255245996611	-0.709950331848888	-0.784613919330602	-0.498035348700605	0.662856461599947	-0.307026379174362	-0.24695527892656	-0.390451876284327	0.24470204876193	0.270161200195035	-0.185433297931653	0.0361126309664163	-0.0599513167889685	Unknown
K213Q	3.38881190041772	-1.18788630564484	1.32575066396104	-0.251906565961865	-0.719193569387181	0.493983938484258	0.363874176190335	-0.139568159664867	0.179576446118973	-0.760702417685219	-0.00565873845426929	-0.120305675556385	-0.643901741639322	-0.196596418575858	0.0956731805139363	-0.529785757387689	-0.258467460454165	0.04135110881738	0.00677599911783458	Unknown
E212K	1.23224013460444	-1.70939756330135	-0.275507362774779	0.387858211821581	0.69621852502091	-0.0629518901467102	0.467568278658457	0.217409405848191	-0.814084113313007	0.0959715957886303	0.647414472864722	0.208857656992976	-0.61799590948997	0.27290898309906	0.107074692371669	0.190895855848347	0.323492855573778	0.0920598769547938	-0.0627738089859024	Unknown
R211Q	1.45578519271479	-1.36428015598499	-0.41644348332327	-0.550644419559837	0.275462292338049	-0.228180683330035	0.343720921126957	0.910443939423558	0.0106678131588385	-0.353032003061624	0.292319765198795	0.0582746794262392	-0.817428492060324	0.428574028594891	0.214719404555909	-0.464138577373122	0.0162456419133046	-0.159162655078715	-0.112920357517521	Unknown
R207Q	-1.56316516052564	-0.711765232753303	-0.121550792868033	-0.675286816442036	-0.0958646612520928	-0.771480881280258	-0.628157924551215	0.673200080912403	0.437312797512007	0.380657596058035	0.75228164263828	-0.259412651329049	0.913123115433159	-0.402414148953466	0.0100161104133388	-0.728436925645294	-0.120578615162034	-0.0972753129263385	-0.075254697164261	Unknown
R207G	-2.49630707174465	0.714196305916128	-1.06089508157399	-1.27995350246175	-0.4204445009372	0.509559494596556	-0.231369523777171	-0.0974513037359976	0.314748844187526	-0.267460807456725	0.30947931444601	-0.474662150303795	0.143721560690212	0.350131240457988	-0.363456755199276	-0.0432591341171903	0.0126770375128688	-0.0267871386462087	0.048079149165795	Unknown
E205A	0.914145114521155	-0.960160882197659	-0.607155963393969	0.465913535410202	0.468098445721185	0.835900779807339	0.335781835776366	1.12656602388309	-0.357223637885782	-0.742906488124298	0.340279822448429	0.327141972844506	0.277151067231424	0.333218409589074	0.0940883031498415	-0.464945175528637	0.161242487647564	-0.0206937710259123	0.030402599297882	Unknown
K204E	0.545449791752305	-1.40619837021658	-0.534663470066059	-0.0692770124991531	0.102116960589846	-0.0685163757586472	-0.532109876047314	0.249987670137072	0.286104641643955	-0.210687636537565	-0.393938533676035	-0.272872272925867	-0.311860633608962	0.264402424313664	0.231156792066022	0.322535116576395	-0.0600539300720637	-0.0969257254181793	-0.101921844334896	No
A203S	1.26086095876138	-1.47795245193541	-0.404198599570457	0.668644487428015	0.729080368983544	0.0628442857847721	0.645952188985801	0.412912346877008	-0.850118871706712	-0.346847283113977	0.250363548513356	-0.447770658466025	0.776817885480013	0.747547006086866	0.311797261968713	0.304859624794747	-0.598784386496757	-0.0464251711222684	0.0250217287719108	Unknown
A199V	0.536914659359274	-1.57507109151848	-0.12231880236957	0.606489002983079	0.58018829013168	0.0210163142239554	-0.625388709045162	0.104825234417677	0.0624781297872924	0.0869640835826709	0.0896403245125607	-0.208817913485525	0.382702847916863	-0.868311480153536	0.397590844780841	-0.156877192156032	-0.193497833779604	-0.210058675860197	-0.0525879619802166	Unknown
E198A	-0.204552726585937	-0.616745437810441	-0.754507185889552	-0.00816955579773448	0.420801420212941	0.45233344604403	0.550771389174443	0.606625907964514	-0.902813047569888	-0.536191626241336	0.407530521984537	-0.193117708083972	0.501048499904918	0.00289903415186843	-0.191967111985523	-0.00674100602413507	0.447200790698406	0.0577381137106522	0.0571606252586765	Unknown
L191V	1.82463670991183	-1.97529486487093	-0.469223371153396	0.0814219371599154	0.465457765815733	-0.356558399932191	-0.103197952865674	1.12766493233477	-0.676718915917123	-0.325413742390799	0.544103773986016	-0.492465935084085	-0.575216909217315	-0.114880323845115	0.151101265061793	-0.512004491429094	0.0404460040272704	-0.109213030417137	0.0710589570633434	Unknown
S190F	-0.583137173678358	-0.422771812082004	-1.23144292584402	0.654545131428982	0.324924252123338	0.741491395966237	1.4923232025651	-0.614893189908365	-0.122540975476263	0.409898841851498	-0.406473760284477	-0.0497182758613518	-0.327150757566409	0.48378730442763	0.358070426377295	0.0498442347971972	0.0777812115193876	0.107135496790307	0.0262532406906807	Unknown
S190A	6.08329726986729	1.22525269194239	1.03722011251403	-2.32262682851549	0.750402453880552	0.429185316450186	3.38691789177318	-1.32072342992545	0.659057303139384	0.536888715480645	0.746971938667869	-0.601201827952777	-0.17385890823469	-0.163263551246139	-0.600401406014236	0.0222441705950708	0.0304234645686093	-0.291262970144721	-0.0652719364698049	Unknown
V187A	3.990496611482	-0.715802750929215	1.60932895034682	-1.03889210291275	-1.86716989193855	0.749788171323931	1.66178664936493	-0.887489827764615	-0.128860818635209	-0.306978199270455	0.509175714500897	-0.404682240615373	0.0480227601497739	-0.188424638526072	0.225586334876101	0.233905886413129	-0.00570936451028251	0.0263995497235898	0.117784111273405	Unknown
V187L	4.54319811778386	-0.397697736448789	2.23811265428084	-0.809449746596081	-0.255211709078079	-0.31229073210016	1.68702407543563	-0.662418548009609	0.747697321202022	-0.858818175050145	0.144043362872246	0.542767006493272	-0.421992067777062	0.303906291598871	0.0127778018991433	0.251305579357206	-0.0277569435480479	-0.0637851363928913	-0.0420689467568514	Unknown
Q185H	-1.73471909590884	-1.40976690275165	-0.232383195859086	-0.504287017005405	-0.23431083364214	-1.50381129203291	-0.0661998475746067	0.176376126375177	-0.673895079069628	-0.824315962942573	0.0927194565975703	-0.0508801431592695	0.157845157456986	0.540829302150533	-0.436230573385498	0.371895151001344	0.0366078563776908	-0.0736291388219037	0.0767843027475303	Unknown
K179E	-2.38085850599037	-1.33826485826314	-0.572841604091875	-0.309445748876612	-0.201001569572834	-0.920802367475239	-0.113034978761305	-0.703203843577759	-0.0191388490831742	0.0984400698881112	-0.475313924247813	-0.159535614820709	-0.0135304916221166	0.2567359823209	-0.167908711250362	0.0781568278580018	0.109944474643371	0.0551279043678206	-0.0351588262332752	No
S173L	1.15836532636962	-1.01883956249385	-0.103627534991564	2.11841583047491	1.11115556060401	0.635425931113695	0.689349831761737	-0.502117877494545	-0.727126019241219	-0.304633823081453	0.131225568536125	-0.373908968828696	0.58303083514298	-0.381216192806375	0.294590421843622	-0.0509475203034721	-0.367522496307052	-0.0297860780055568	-0.0546778914296214	Unknown
H172Y	1.95473791844004	-1.07866168902943	0.033752979534203	0.686104077108039	0.907862501322298	0.0978394660162474	1.42081135113304	1.27378978602018	-0.438143961920561	0.109692200025062	-0.75343769009337	0.951776286168656	-0.00214550140392212	0.183145670903014	-0.261602275813302	-0.085864977388533	-0.0280898358355323	0.0110501323146229	0.0136746815522999	Unknown
K168N	-0.641863463101955	-0.325148602649868	-1.36093464220175	-1.30599080591053	-0.323790012333825	0.42539504115812	0.00964550549060583	0.219049265249426	0.591033849649237	-0.166822323846629	-0.0962987642433507	-0.275220839584336	-0.374826584733584	0.553166166182052	0.107760945561633	0.0287331890784347	-0.051392221397153	-0.211159469117096	0.0418870065362209	Unknown
V166A	1.59004641860821	-1.73256097681881	0.323288404006858	1.09544174261192	1.1314698020889	-0.211951029187792	0.677009402433202	0.0967708692018273	-0.686192194522802	0.360939960658869	-0.279259386179633	0.196790994177925	0.0977757367059168	-0.371488113683292	0.0276800510438413	0.134740869507992	0.213436864118202	0.0598709809670826	-0.0674396856010311	Unknown
F164C	1.97647536354946	0.784501125999712	-1.0418274706285	0.277235133589764	0.879450323977994	2.64910129917082	0.879030813641253	0.514435866759461	0.0918297401778118	-0.447016748141069	-0.263608693559795	0.297434755197637	0.0715529366958629	0.0459679399732401	-0.165474374823083	0.057614418263449	-0.188599253918162	-0.0964957289754743	0.0494704871680132	Unknown
L162V	-2.09055112812525	-1.29010776888022	0.0978434491228112	-0.202445318007971	0.00677454652989049	-1.68905599104046	0.120540350534482	0.0489913303232963	-1.1009148748244	-0.38227329190282	0.122577397185479	-0.818298204690088	0.376461681009597	0.628187226852291	-0.559305852605615	-0.0404059712632415	0.357944293507755	0.128401056880957	-0.00779207536484912	Unknown
E159G	-2.28145133804112	-0.842175242958302	-0.724097869666398	-0.01507803852345	0.0375070891582184	-0.00129175552708732	0.16111167419804	-0.493691235852019	-0.262710703693723	-0.0828886307573285	0.384896013254114	0.589473774808372	0.127823792785882	-0.253970793259945	-0.109762479752332	-0.164351787289932	-0.0872785154129203	0.167040114381923	-0.0274976999078865	Unknown
E159A	-1.87744564293395	-0.601267243838022	-0.513059050580327	0.117558180223509	0.243505063207627	0.0580231784836899	0.630484218612172	-0.639474706829554	-0.193018353096158	0.374414302036321	-0.0454643884104742	0.755067675597061	-0.080207220976471	-0.0263684683184908	-0.204176659005766	0.10803209497818	-0.0879421235732008	0.223864998358051	0.00128452225782019	Unknown
D154A	-3.13707670202445	-0.310845918159066	-0.908340272233202	-0.184766210283375	-0.119524461556195	0.171000267264768	0.363610373853134	-0.682174537810506	-0.255735511055193	-0.384473403553798	-0.074499465860168	0.461259975720909	0.223463876787695	-0.137869298419997	-0.303774307296521	-0.190741507329412	-0.110725918220294	0.000696839025887984	-0.0150385595080515	Unknown
C153S	-0.99849615483998	-0.678861174123295	-0.657210336139341	0.443240353749294	0.236345706140254	0.857604733966256	0.316042180052502	-0.0884742834008127	-0.0463951109674293	-0.0633983431001405	0.479391307576846	1.64691014987451	-0.176011979451794	-0.0133277645423486	0.0299760919117484	0.438549215669081	0.0815061625661273	-0.0784789247234449	-0.0323546612711562	No
K151E	-2.29291084548557	-1.34708344738498	-0.63144485763255	-0.42674437689546	-0.12917144889882	-0.8728011252485	-0.0161936548853048	-0.743573012243435	0.105724437533145	0.377764170680757	-0.401810263104799	-0.20102838840551	-0.00189601494702303	0.00268586266069917	-0.0264932250759711	-0.106022675902088	0.124337325411939	0.0610345605643301	-0.00212170063148868	No
Y148D	-4.50695622625842	0.605097975289725	-0.578271021307965	0.185443571322474	-0.174861558845074	0.583424537975176	-0.111777087838652	-0.964755615562432	-0.541138352920549	-0.642032730146511	-0.308500053029652	-0.109344264981342	-0.0707488786288588	-0.360884440498781	-0.508542106288692	-0.211688032909903	0.258586704081092	-0.20660719481814	0.00137105230367112	Unknown
Q146K	3.07561165969439	-0.995116711737746	0.272404625781404	0.196707034102459	0.924328621566769	0.210631556673261	0.284292698834639	0.987056783495763	0.17540904987689	0.0750555703825217	-0.345516622855594	0.29333670415795	-0.559523999300779	-0.159131616065954	-0.229178828453613	-0.0611118314793634	0.195121182539172	-0.0899412462640977	0.0253368933854047	Unknown
K145E	-2.47331632731932	-1.25839991377645	-0.622631526639937	-0.522324291593244	-0.206574854461863	-0.985953462662657	-0.0705945621052599	-0.67180624813678	-0.103317594933951	0.0856918297452267	-0.191710288240546	-0.353170736913121	0.0371742122883841	0.217872438018271	-0.220462968869368	-0.189979366421254	0.0926255606388262	0.194897247353553	-0.0388630360600532	No
T142A	-2.02951296161845	-1.06394511229917	-0.530972919857589	-0.527264657262167	-0.269865094262917	-0.766423002346682	-0.0993304123306431	0.0156488804404195	-0.121317047026339	-0.370705688140504	0.406018796316738	-0.0194985879339557	0.195982204482988	0.71539345722783	-0.231676740167173	-0.290966435174032	0.052696622232181	0.240642699894524	0.00647732635429143	Unknown
K141E	-1.05188346613655	-1.16956638889231	-0.532513729201247	-0.448164084733152	-0.193275490086338	-0.457936375691675	-0.110377808101485	-0.107266859021696	0.554234640532392	0.333602884780804	-0.891745157255481	-0.25882961555566	-0.467055348818125	0.207787844673999	0.267048804005861	-0.0607957438636202	0.120655626271079	-0.204754712716134	-0.0578557825087631	No
L138R	-3.70930637849411	-0.586656731826619	-0.631212664476588	-0.163954988831119	-0.186922622416784	-0.366748684694283	-0.0145405363557328	-1.09315423669074	-0.375109968667455	-0.0200745903572226	0.00550687621714687	-0.315191572861663	0.044049000550683	0.140773066825248	-0.161128714459898	-0.122815588818425	0.21027812195006	0.0133721928009371	-0.00321014584067126	Unknown
R130I	-4.4133443942115	1.62042455184326	1.18463117934309	-0.222590437770925	-0.216570667299763	-0.709982341672965	-0.237063917121134	0.459304743109153	0.0642054101266575	0.190741826853104	-0.511131845159436	-0.496805115983125	-0.379831358892305	-0.184272349432897	0.0639485986966796	0.0627781651695734	0.168346650281794	0.103935239179051	-0.0142281613281242	Unknown
R130K	-2.02993364249008	0.863092141204399	2.56392454967985	0.0646281729118967	0.384330477139618	-1.94474424983232	-0.0842835329802629	1.19004719192813	0.172841325711068	0.708191839666337	-0.0438688031095522	-0.727322910698831	0.413785729652359	0.225166564609123	0.326456636422187	0.0567891864426766	-0.0536051479483488	-0.194870987394657	-0.0737862910232542	Unknown
C129S	-4.73108201238265	1.97918224761046	1.15206877366045	-0.31009495346162	-0.229604905457573	-0.499387214115888	0.174466218529419	0.761860113303182	-0.269474422066844	-0.203325815686249	0.153713439518211	0.0371452652401627	-0.381619474846677	-0.19907029427771	0.31607293885496	0.227482529829401	-0.017657087413672	0.113176323524446	-0.0164466410751564	Yes
D127A	-3.81919929956021	1.40880842435696	0.340031504852383	-0.439471027202318	-0.0182253517682028	-0.0039965937442496	0.380276252545064	0.0179018429086352	0.0139101102215599	0.457466793075793	-0.0225758749399143	-0.0379274328569124	0.12779377188329	-0.241518820215928	-0.060013109652669	0.0449194345658254	0.236202867172511	-0.301734267374052	0.0374106204920234	Unknown
C126W	-4.62901996161226	3.70411603582273	0.0990684962649829	-0.965341830014124	-0.401803255545295	1.64949160414075	0.257977281618993	0.763305240356452	0.655659175768023	-0.149492710796886	0.333499820968462	-0.219994735058489	-0.0352064047038603	0.36125058421538	0.348579893602755	-0.0695140101348515	0.036618841408294	0.148311638875155	-0.00922124647102888	Unknown
C126S	-4.7964814101738	1.96613729206504	1.1242057548145	-0.327872228528124	-0.238943361151472	-0.478745586045051	0.177324827612263	0.734266693815479	-0.254352627383046	-0.182776049220774	0.184023016016277	0.0519229376582372	-0.420204552303302	-0.215121303308061	0.332578119099311	0.17708724597686	0.0345867082935408	0.134052084997022	-0.00672958545962029	Yes
C126Y	-5.27042963676316	2.74212693440067	0.63038857744214	0.0606519415876802	-0.144059013798694	0.697689244697834	0.573686362478435	0.312344048533692	-0.370854626319414	-0.488598591312976	-0.375655219198888	-0.166797769426523	-0.382564383154289	-0.0880879037465949	0.337401745294309	0.0922101208457006	-0.137544264658475	0.122966374998815	-0.00673939337530037	Unknown
T125A	1.57656702304471	-0.620638289944407	2.49765637055293	0.509361699772435	-1.73540222680779	0.170390640443353	1.54169177603324	1.02801201029189	-0.464285533165238	1.20534739647554	-0.438554434960213	0.522896625796337	0.664968791690425	0.580618366060739	0.111053198607694	0.15594431335172	-0.0211580655888153	0.012687826619529	-0.0565338919344737	Unknown
D122A	-2.31591639501002	0.719541184893277	1.22461713912715	1.0478841513337	0.618189809488285	0.319185123567467	-0.19192193245755	-0.478880239251988	0.277115377255433	1.19857852375214	0.690422160267945	0.404536331022683	0.264712051373433	0.165916799577793	-0.123197611621074	-0.306362835373118	-0.097723952912838	-0.117529981101871	-0.00711448012355144	Unknown
D114A	-3.8595920892896	1.11212072522896	0.827404312945882	0.383375919335917	0.0740421995133611	0.0325802689307099	-0.292159512991655	-0.275585354340466	0.0787201909836106	0.573006978080673	0.142855277771968	-0.224222869561304	-0.0881819410812015	0.1190303063777	-0.114808539191017	-0.330254514177923	0.148179437031132	-0.0786281042425681	-0.018811254055173	Unknown
D114Y	-3.92233186778901	1.70640477428739	0.528077681647319	0.266061603477517	-0.0937138224193876	0.590110800001293	-0.265036126629262	-0.166964769367238	0.201722294287834	0.266129702897975	-0.0484836565087071	-0.120604119794949	-0.334778811166692	0.380732132851199	-0.13980460105284	-0.146127561025204	-0.29814114486518	-0.287745285140173	-0.00245309901672594	Unknown
M113I	-0.530585156516447	-0.484082159306954	1.690581547038	0.203402031151663	0.52488362885871	-1.59957729857553	-0.518928385918981	0.136924051258899	-0.131944477163298	0.712894449791921	1.0766273707759	0.184519867392789	-0.0920072897029455	0.214379105199666	-0.349124770174784	0.39017276812291	-0.474368496151565	0.0971121370374247	0.0998494027366446	Unknown
F112C	-4.20947701391218	1.57040903726288	0.0502689144530635	0.659235582749871	0.225613051341476	0.95724274936849	0.474603006065544	-0.832035845578435	-0.391262830799995	0.215744113554616	-0.444656230695806	-0.297451704562769	0.138381765144792	0.0852508234976438	-0.365216582429114	-0.327086048699019	-0.285235393820761	-0.107295859356578	0.00387133605244895	Unknown
E111A	1.44979834347476	0.184856041638532	1.64114951231338	1.97586341669525	1.00519770566749	1.14006452482916	-1.47858457178387	0.454392860746396	0.368666357896076	0.192562043216975	-0.0186875816552261	-0.0545795612726762	-0.221919352002876	-0.263471725211682	-0.284890999404481	0.0432051210889718	0.128421049107807	-0.161609909433175	0.0400741194398236	Unknown
K110E	0.0480166293446654	-0.173076640252687	1.71819775535063	0.928397886478679	0.871272930689117	-0.743741053240353	0.0862870009059276	0.738479809813454	-0.141188165961929	0.597396879134093	0.0867978139352177	-0.0520169702967744	0.449668973566132	0.244008672316091	-0.0326006034152445	0.118435003447518	0.159287560179204	-0.190263004796631	0.0866098286780021	Unknown
C108F	-5.23694172195619	2.83212495239637	0.647181162435447	0.231434055692054	-0.0740602010158303	0.846772995160996	0.579486374328606	0.325011340539788	-0.440103031235414	-0.510626706720893	-0.317210955771136	-0.123334067996507	-0.20662806609957	-0.139140698186361	0.281399195210149	0.0732463065904805	-0.261703084041212	0.146425415848201	-0.0235976644636749	Yes
C108S	-4.79300008145356	1.97763804223751	1.18337311801915	-0.227395080309421	-0.230429810371993	-0.498813766773282	0.0876000028016038	0.759620670842643	-0.267660754531119	-0.22038421965775	0.0930564132979663	0.0594586457045444	-0.261599674491387	-0.249686938322092	0.252725808090026	0.28725214537194	0.0136481505198208	0.139648365585944	-0.0268291186205537	Yes
C108G	-5.33781003166041	2.29957988198748	0.92364575178611	0.156123525565645	-0.0465306013318441	0.268655601504465	0.461573263856193	0.448767417654622	-0.563338831468443	-0.37668750866036	0.151421139570677	0.230546257160521	-0.190126803739828	-0.549940848374176	0.281335755364219	0.0184350683223176	0.266478113701546	0.176187516489919	-0.0114603925960504	Yes
E106G	1.36261847728357	0.193175532817939	1.85051397732396	1.70478429380178	1.23755147941107	0.738686429922584	-0.436133209996869	0.598901508170951	0.279773491572146	-0.0689854132615946	-0.156229122522431	0.286234047329855	0.119991811418208	-0.0913973848848813	-0.103946543463888	-0.0585663578323733	0.720855713453602	-0.171248000243236	0.078864541478533	Unknown
E106A	0.940892231671291	0.466437248044733	2.16467071728094	1.27070421909183	1.27538781883128	0.455463189909805	-0.712549312372121	-0.593626348034621	0.664710767733678	-0.664081812169529	0.256264035306529	-0.196589242971268	0.290124176616559	-0.147227619668438	0.0861255289062247	-0.188769064248375	-0.00287737941542826	-0.113443000655954	0.177252637581278	Yes
E106K	1.26948682115586	-0.263507597692257	2.6997809593031	1.26989396153498	1.40688014182856	-0.495078206627261	-0.730874442367555	-0.893943699061163	0.506861933355122	-0.952261833410715	0.174969314403439	-0.223587383932606	0.26332938055622	-0.287129549149681	0.14624953561286	0.068185989749489	0.285510993455949	0.0670451075673535	-0.0330456324204326	Yes
C105S	-4.77196506058028	2.07344425694652	1.13968223772049	-0.391400858230764	-0.211837778499361	-0.548564786390403	0.163877322679792	0.692054317925104	-0.375088863737548	-0.16411598726554	0.221928359730492	-0.0369399176409254	-0.243807499752768	-0.241758535875484	0.12053036803585	0.33318365701613	0.0141314951991232	0.212822298992585	-0.0231082189448461	Yes
Y102C	-3.27237347371506	1.06223947582751	0.402682381184818	1.32316439464582	0.390889758257341	1.14350471974076	-0.232991159537493	-1.18614168138104	0.0449099391751895	0.769840475066703	-0.33320242114887	-0.460115837936532	-0.175385710080048	0.601808450643233	-0.225555755204243	-0.334334101685417	-0.288038044728026	0.0601706821036905	0.00500588217143068	Unknown
Y102H	-1.49255154182428	0.155941965720278	1.5941706262489	1.00103677912875	0.585780285556456	-0.5125913177351	-0.602639216298896	-0.40942950444066	0.475755378210272	1.22482559081615	0.354165645373103	0.0724818734135016	0.218594626773444	0.331639109672099	-0.0967538696401282	-0.00723995442630777	-0.629191274535107	-0.0245894603523752	-0.0420932163936931	Unknown
D101A	-1.86611918753808	0.298383116824221	0.845548345535348	1.07594599269905	0.608252617495624	0.25071630776423	0.111306174200126	-0.101596794686671	0.234781303313288	0.606162089159441	-0.521943328416857	0.208447985307443	0.452602224322978	-0.0977281368210092	-0.34181378432176	-0.670158409064301	0.169540891317548	0.196071425692763	0.0180728880730641	Unknown
M98I	3.6645928848469	-0.289046290803616	2.51463631427361	-0.226296816367028	1.20180976618324	-0.916552662221404	-0.332152324146444	0.211479327195332	1.64621131958933	-1.16039906783772	-0.089851603040294	-0.0859791911313076	0.161345920778251	0.375082086469952	0.0819802829265077	-0.345735360912409	0.040270706658077	0.467510855770057	0.0341681767731295	Unknown
P96L	-2.43892175642541	-1.08972340938071	-0.668917951920664	0.391381339652903	0.0934208741150325	-0.0397117456146205	-0.0659980013790619	-1.01204659140017	-0.511564233433437	-0.125917118779867	-0.0605783640506349	0.381222034354281	-0.174377117589681	-0.325038180848417	-0.129929662848976	0.335003043192472	0.00346539326341749	0.0668887506182911	0.115311905560623	Unknown
P96S	-2.03149641233308	-1.42920869350979	-0.501047536997153	0.430219819624925	0.121336422014345	-0.355130425391134	-0.259491780661343	-0.707716250347025	-0.334958983062326	0.100452777229689	-0.207301690379384	0.260091987033433	0.044805263399405	-0.575713952502058	0.100608365913747	0.35005940638377	-0.038758288742523	-0.130162217432352	0.0418121337729037	Unknown
P94L	-1.14488362774124	-0.379135213486534	-0.533019939179992	0.0561872250595631	0.0127364977925826	0.691878665918179	-0.880131756275865	-0.426174216023578	0.280642447183779	0.297179415813354	1.306911146921	1.04577557113306	-0.275920661863958	0.186387371881493	-0.673329362611988	0.0829418064323025	-0.320116158628398	0.337550478180887	-0.0565120484367164	Unknown
E81D	5.72819724903749	0.62962203617164	1.93175845885474	-0.856303717472566	-1.70539758977974	0.334491033530124	-0.216922372597728	-0.666769329114677	0.468694846474794	-0.503872994997895	-0.0247983082552734	-0.000846580686792484	0.804173322359943	0.130194183699239	-0.0255930159103855	0.5947572738316	0.064589623116946	0.00313055227672299	-0.00665128869658295	Unknown
G73E	-1.68042102747787	-0.341155921775299	-0.932911028536474	-0.559990822856679	-0.280983281521529	0.153051018073618	-0.230145391589493	-0.0896317850027159	0.333197066703405	-0.389612372000793	-0.667354289890578	0.0516875214783137	0.093614350059201	0.141782559834201	-0.284661985343692	0.349090282857561	-0.0429945515217176	-0.0451084620816594	-0.0630890084947588	Unknown
G72E	0.652946181776636	0.235261158261524	-1.12957217588909	-0.772971698776288	-0.208471851954664	0.706591224920676	-0.701953131389969	1.01935267049673	0.960251117582514	-0.491062186222214	-0.676235325580283	1.06948665492311	0.790129839344828	-0.404287586238613	-0.15363237640359	0.0881571342890448	-0.357060205029839	0.0644200033094252	-0.0468828467069277	Unknown
T71K	-0.438058831995199	-1.48239877437691	-0.781238655796182	0.179269591087274	0.094132504035523	-0.0302342875896277	0.090163866291613	0.139460217493992	0.121788529823077	-0.202155931999507	-1.03400932527627	-0.187464247241436	0.157222060914305	0.29999745185851	0.242171688895425	0.108300263629964	0.325666379427775	0.111148397528312	-0.0639909299081064	Unknown
D70H	-2.66019487735275	-0.351707369354251	-0.549523247407775	-0.566861755353372	-0.445961074397175	-0.344142597650783	-0.420609970262275	-0.0139186013037721	0.596166093133304	-0.36442100711155	-0.445966483037771	0.40056766621216	0.19722545984234	0.0698493583569036	-0.394915767530533	-0.257333528384007	-0.177257218027829	0.0552924638566796	0.0340637555638951	Unknown
D70N	-2.03690597754726	-1.04888647195347	-0.202158797865988	-0.73859103074491	-0.438187757371051	-1.17532229181378	-0.744460852180141	0.350823735229249	0.856081208634285	0.0463571284330945	-0.427432364899934	0.247847254405858	0.327280823236527	-0.206777451966417	-0.207490775399714	-0.344128255500264	-0.104696518728737	-0.0387902150380643	0.0205270076026238	Unknown
A65V	3.38724828181742	-0.840642872019213	0.840311055912881	0.557950576702862	-0.656811920632736	0.820132137315095	-0.164540577272511	0.655763264547166	0.0164638823798652	0.340998271774279	-0.800455530687872	-0.146091922431988	-0.664795130238116	0.250436090786212	-0.640942994079046	0.40756357103144	0.120108168624797	-0.0739098276764131	-0.0101107774654246	Unknown
A65T	4.14469641705142	-0.240637865160829	0.756884280906936	-0.0712128948839386	-0.210435076152431	0.599275382771116	-0.476807188252524	0.834616373345465	0.541052466118042	0.0560258529193731	-0.826605905172141	-0.360390445845764	-0.492546574828167	0.200014408509979	-0.872899767359825	0.429392153456548	-0.144031819592958	-0.0855852115466785	-0.000697370960643167	Unknown
A64T	3.22107746962237	-1.03023318136497	0.140755559052938	-0.315719096382703	-0.480167282419063	0.864243596894672	-0.871640382979721	0.435382537628034	0.101551825140545	-0.122584589023026	0.034245498282651	-0.878819525022428	-0.866557213611394	-0.0859152635716235	-0.452322812921206	-0.116327238632403	-0.120566343021686	0.197353802402057	0.0752734985664689	Unknown
A60D	4.31669755103623	1.60090491723771	-1.18683933726203	0.027551780934753	0.317012100938702	0.265211996023474	-1.22336196136108	-0.224916148274937	-0.878392330138638	-0.529617726265944	-0.60201712975399	0.127591838802349	0.47244457796909	0.403262357996197	0.667859626745592	-0.30417061479905	-0.121825199557859	-0.0826035902107537	0.0175756283623325	Unknown
A60T	6.64680774825106	2.3062871866581	0.0751415529019051	-1.37344861903162	0.93642013402396	-0.791984206628669	-0.578410540252169	-0.496839761783994	-0.180109778027009	0.229132997014531	-0.311010396670598	0.286903858502937	0.147118405937718	0.0129608570976938	0.043653044733966	-0.11540483504609	0.180024166204588	0.0634498722009278	0.00893612238059026	Unknown
Y48F	2.07026653741209	-2.10569032150681	1.19775001554412	-0.30396152259848	-2.73722152779556	0.714295900639226	-0.212347520870501	0.353349702407567	-0.382912772505165	-0.0156749359255542	0.688620475525894	-0.207108561647323	-0.19149406397476	-0.309441985963483	0.258895137980178	-0.681870679471466	0.203867169994323	-0.118344691189558	-0.116561805590967	Unknown
R46W	-0.0460600226184436	-0.717967386525042	-1.35864633667587	-0.617682603276886	0.00400213649540631	1.12505383903026	-0.420386544379844	-0.0942701077429416	0.77360181262996	0.55840689956632	0.440802597335036	-0.2986127031293	0.0447484814038709	0.416055899659407	0.512941251517368	0.205161022432088	0.594852519283941	0.147433892002284	-0.008467440091218	Unknown
L43P	-2.53386618743499	-0.845852735164672	-0.810175719777809	-0.0189004968145271	-0.013913152221186	0.231551095147117	-0.244373023291633	-1.00122916234168	-0.0527419691816715	0.356495349314402	0.0926694863219495	-0.0978207151282828	-0.294270421172373	-0.219452972728106	0.231657278026234	0.0986198372321967	0.475346212568385	-0.13119516382978	-0.0067812677533435	Unknown
Q33L	0.63217077716401	-0.798748225449947	-0.956365321472995	0.0234660786605922	0.515714087619586	1.00227180748001	0.601706936347391	0.632458408980675	-0.535908401298554	-0.176147655908964	0.898738314328331	0.184641480888882	0.12032172183091	0.132887218936705	0.30132295812035	-0.12801380960376	0.33356584046025	-0.178663623623717	0.048684434689048	Unknown
R30W	-1.1715801059439	-0.195768520490274	-1.34215509967556	-1.09453416971976	-0.258914376939011	0.946164858412656	-0.406803019374134	-0.0120110510827734	1.0056393683634	0.420736577933727	0.647408263892863	0.306482866945369	0.0828663619795869	-0.0734983218190035	0.378822171069334	0.0498411852472005	0.252544157453551	-0.0891351470688472	-0.00883146602795368	Unknown
R25W	-1.03049382919535	-0.817239207648163	-0.747742551829757	0.244560327622549	0.0134561493866915	0.868980669770682	-0.916421774043719	-0.390985159619515	0.61685658791069	0.344562295032316	0.259402382383445	0.226422950170399	-0.439481289130138	-0.185500025579633	0.434283243536684	0.0355401893983065	-0.0395902548063348	-0.0895525785748376	-0.0372518175972234	Unknown
S23L	2.68305921879517	0.000711732802693099	-1.31899647937379	1.63878020406371	0.362250840030762	0.406150087207145	1.1708624899337	0.509429110899196	0.0741794676509735	-0.519865381293359	-0.0970179825427073	-0.786047749152712	0.22503596975131	-0.457664498198516	-0.348169623994396	-0.121424244824245	-0.280791958892764	0.154527642163204	0.0141222155615403	Unknown
A18S	6.30503280780169	2.1264438457707	0.46187925276473	-0.272858452889677	1.04770178496303	-0.184576087644585	-1.61606033125525	-1.51281508227304	-0.469403307244129	-1.14011710388989	-0.0833285826076131	0.0151907179087815	-0.155936564046609	0.290048298482663	0.264064569620562	-0.0940328717782119	-0.570746374233464	-0.0114443723153048	-0.101183209893709	Unknown
P17H	3.21431127329388	-0.157965110101027	-0.688341887358228	1.59026188485579	0.102890655566261	0.210848863161918	-1.78844088487144	0.138806191625405	-0.0172850850293419	0.346579308223487	0.509979639959206	-0.355542213731697	-0.932299245808577	-0.140087190937257	-0.469470248434945	0.393051094555933	-0.344648608823757	0.116195914856258	-0.0559766007160171	Unknown
A12V	5.95653385139513	1.95145246338442	0.295991019311683	-0.552169870668556	0.914432882307276	0.21194571768777	-2.05984503626673	-0.907418296991783	-0.194003396769495	0.277667520060134	0.145332747836619	0.352237402794962	-0.109107438970584	0.11248612903009	0.306828656980124	0.281256267136045	1.00861677010381	-0.0524815492151914	-0.0324016868162024	Unknown
E10K	5.09661140826095	0.208827766214481	1.16918329457516	0.87848367463022	-4.27747095999929	0.651207696566295	-1.95513462820496	-0.594832503216755	-1.86323171070099	0.255510655426668	-0.275913071363891	0.274143536258837	-0.228414490629613	0.0578274322374559	0.199853208600495	-0.244693812503548	-0.165943337137822	0.00324895651283251	0.104718951678567	Unknown
G6W	4.58417788931266	3.18217747687622	-2.72791385099568	-0.553872484096591	0.0496446689531234	0.94626862719186	-0.165103838772279	0.058463329175474	-1.07898092034611	0.972756857348566	0.233106798764955	-0.314462727047795	0.590100973713635	0.175117533733275	-0.0233614703300816	0.0625165318990859	-0.16219369296758	0.165633772591626	-0.0500292141582487	Unknown
G6R	6.06649078986489	3.18890748582775	-1.27512859075406	-1.01979920718205	0.521101543743545	-0.220129251627632	-0.00913445227569262	-0.412946628102528	-0.558493239915934	0.182851621864775	-0.0858709170364329	-0.325739103726508	0.707790107237116	-0.070581993172513	-0.141413411107932	0.2550385082871	0.0209142849883048	-0.0255617146283156	0.0237679000441923	Unknown
D5Y	4.51945443211704	3.88876083331395	-4.20111226407265	5.77600895847879	-2.73731891916042	-3.01681223133708	1.51852766315216	-0.11091373165133	1.60401087299858	-0.432404304044157	0.664558421928564	-0.14085006177656	-0.285143722531166	-0.145809827654601	-0.0408419569991804	-0.0054543773487275	0.210658225698827	-0.0788460092597907	0.0136140505316998	Unknown
A3G	4.87126460239689	1.84406675984407	-1.8215599238367	0.914436785978995	-0.819724513635125	-1.73618903468476	-0.500844487260116	0.802466317648204	0.0254720316297559	0.0828347525919857	-0.15354905157267	0.556788982164643	0.191444923509837	0.43621699591524	0.243984604575998	0.0900805664663938	0.0740938897877663	-0.0364533362915238	-0.0154231795689454	Unknown
